# Pathogenic mis-splicing of *CPEB4* in schizophrenia

**DOI:** 10.1101/2022.09.22.508890

**Authors:** Ivana Ollà, Antonio F. Pardiñas, Alberto Parras, Ivó H. Hernández, María Santos-Galindo, Sara Picó, Luis F. Callado, Ainara Elorza, Gonzalo Fernández-Miranda, Eulàlia Belloc, James T.R. Walters, Michael C. O’Donovan, Claudio Toma, Raúl Méndez, J. Javier Meana, Michael J. Owen, José J. Lucas

**Author notes:** To whom correspondence should be addressed: José J. Lucas, Center for Molecular Biology-Severo Ochoa (CBMSO), C/ Nicolás Cabrera,1. 28049 Madrid. Spain, http://www.cbm.uam.es/LucasLab.

## Abstract

Schizophrenia (SCZ) is caused by a complex interplay of polygenic risk and environmental factors, which might alter regulators of gene expression leading to pathogenic mis-expression of SCZ risk genes. The RNA binding protein family CPEB (CPEB1, CPEB2, CPEB3, CPEB4) regulates the translation of target RNAs bearing CPE sequences in their 3’UTR (approximately 40% of overall genes). We previously identified CPEB4 as a key dysregulated translational regulator in autism spectrum disorder (ASD), proving that its neuronal-specific microexon (exon 4) is mis-spliced in brains of ASD probands, leading to concerted underexpression of a plethora of high confidence ASD-risk genes. The genetic and pathogenic mechanisms shared between SCZ and ASD make it plausible that mis-splicing of CPEB4 might occur also in SCZ patients, leading to downstream altered brain expression of multiple SCZ-related genes. In this study, we first analyzed Psychiatric Genomics Consortium GWAS data and found significant enrichment of SCZ-associated genes for CPEB4-binder transcripts. We also found decreased inclusion of CPEB4 microexon in postmortem prefrontal cortex of SCZ probands. This mis-splicing is associated with decreased protein levels of SCZ-associated genes that are targets of CPEB4. Interestingly, this happens specifically in individuals with low exposure to antipsychotic medication. Finally, we show that mild overexpression of a CPEB4 transcript lacking exon 4 (CPEB4Δ4) in mice suffices to induce decreased protein levels of SCZ genes targeted by CPEB4; these mice are also characterized by SCZ-linked behaviors. In summary, this study identifies aberrant CPEB4 splicing and downstream mis-expression of SCZ-risk genes as a novel etiological mechanism in SCZ.
