## Supplementary Table 5 for "Pathogenic mis-splicing of *CPEB4* in schizophrenia"

### Sheet: Hoja1
N	Gene symbol	Top 5% P-value in MAGMA PGC3 Gene-based	n. cCPE (human)	n. cCPE (mouse)	n. cCPE (h+m)	Tested Antibodies	WB detection (Yes/No)
1	RBFOX1	1.135e-12	10	10	20
2	CNOT7	7.738e-06	8	11	19
3	ATXN1	2.7039e-05	10	6	16
4	STAG1	5.9011e-11	8	7	15	(CNIO) REF	Y
5	BCL11A	3.4582e-07	10	2	12	ABE401	Y
6	PTBP2	7.4773e-07	10	2	12
7	GTF2A1	9.2687e-06	8	4	12
8	PCDH7	9.7113e-09	7	5	12
9	ZEB2	1.8846e-10	7	5	12	14026-1-AP	N
10	ATXN7	7.9985e-07	4	8	12	PA1-749	N
11	FRMD4B	1.4559e-05	10	1	11
12	OSBPL3	2.8354e-05	8	2	10	sc-398326	Y
13	SLF2	3.1584e-05	8	2	10
14	KLHL2	8.1947e-06	4	6	10
15	AKAP6	1.6989e-06	8	1	9
16	SOCS4	2.1961e-05	7	2	9
17	CD47	2.165e-06	6	3	9
18	NEGR1	1.6928e-10	6	2	8
19	ATP2A2	2.4256e-08	5	3	8	ab2861	N
20	FXR1	6.0872e-15	6	1	7
21	PDE4B	1.7845e-06	4	3	7	ab14611	N
22	TBC1D15	4.6696e-07	4	3	7
23	TP53BP1	7.0503e-08	3	4	7
24	PAG1	1.919e-05	4	2	6
25	PTBP3	2.7479e-05	4	2	6
26	UBE2D3	3.1611e-07	3	3	6
27	THOC7	8.049e-07	4	1	5
28	ZSWIM6	5.1976e-09	3	2	5	AP54741PU-N	N
29	TCF4	1.4262e-12	2	3	5	22337-1-AP	Y
30	ZDHHC5	3.5557e-10	2	3	5
31	MEF2C	2.4233e-05	3	1	4	ab64644	N
32	ELAVL4	4.7274e-06	2	2	4	ab200342	N
33	NPAS3	3.1923e-10	2	2	4
34	RILPL2	1.276e-11	2	2	4
35	SHISA9	8.1329e-06	2	2	4
36	CTNND1	1.0827e-10	2	1	3	HPA015955	Y
37	CACNB2	3.8534e-14	1	1	2	sc-81890	Y
38	CDK5R1	4.259e-05	1	1	2
39	CNTN4	6.441e-09	1	1	2	ab137107	Y
40	GALNT2	2.4929e-08	1	1	2
41	GPM6A	1.2509e-11	1	1	2
42	TENM3	8.2091e-07	1	1	2
43	YPEL4	1.2418e-09	1	1	2
Supplementary Table 5: top 5% SCZ risk genes with the most significant P-values in the MAGMA analysis that i) are brain expressed, ii) are binders of CPEB4 (but not of CPEB1), iii) show evolutionary conserved presence in the 3’UTR of canonical CPE sequences in human and mice, and iv) whose transcript levels do not vary between control and SCZ samples in our analysis of PsychEncode RNA-seq data. G…
