## Supplementary Table 6 for "Pathogenic mis-splicing of *CPEB4* in schizophrenia"

### Sheet: Hoja1
Bank	Sample	Sex	Age	PMI (Post-mortem interval in hours)	Type	Etnic Group	Treatment	Toxicology (a)	Toxicology (b)	Toxicology (c)	Toxicology (d)	Toxicology (e)	Toxicology (f)	RIN (RNA Integrity Number)	PCR Amplification product (Yes/No)	Included in CPEB4 semi-Q-PCR (Yes/No)
NIH NeuroBioBank	S11723	M	18	19.83	CTRL	Unknown	(-)	(-)	(-)	(-)	(-)	(-)	(-)	7.9	Y	Y
NIH NeuroBioBank	S01509	M	36	21.46	CTRL	Caucasic	(-)	Cotinine	(-)	(-)	(-)	(-)	(-)	2.1	N	N
NIH NeuroBioBank	S12502	M	44	23.26	CTRL	Unknown	(-)	Cotinine	Sertraline	(-)	(-)	(-)	(-)	5.4	Y	N
NIH NeuroBioBank	S02296	M	50	20.61	CTRL	Unknown	(-)	(-)	(-)	(-)	(-)	(-)	(-)	5.9	Y	N
NIH NeuroBioBank	S14595	M	54	22.42	CTRL	Unknown	(-)	Cotinine	(-)	(-)	(-)	(-)	(-)	7.8	Y	N
NIH NeuroBioBank	S00225	M	57	21.45	CTRL	Unknown	(-)	(-)	(-)	(-)	(-)	(-)	(-)	7.4	Y	Y
NIH NeuroBioBank	S14640	M	63	19.91	CTRL	Unknown	(-)	Chlorpromacine	(-)	(-)	(-)	(-)	(-)	7	Y	N
NIH NeuroBioBank	S05537	M	68	23.45	CTRL	Unknown	(-)	(-)	(-)	(-)	(-)	(-)	(-)	7.6	N	N
NIH NeuroBioBank	S06826	M	73	18.02	CTRL	Caucasic	(-)	Duloxetine	(-)	(-)	(-)	(-)	(-)	7.4	Y	N
NIH NeuroBioBank	S03945	F	58	21.51	CTRL	Unknown	(-)	Cotinine	(-)	(-)	(-)	(-)	(-)	6	Y	N
NIH NeuroBioBank	S10728	F	62	23.5	CTRL	Unknown	(-)	(-)	(-)	(-)	(-)	(-)	(-)	8.1	Y	Y
NIH NeuroBioBank	S19871	F	66	23.2	CTRL	Caucasic	(-)	Duloxetine	(-)	(-)	(-)	(-)	(-)	3.8	N	N
NIH NeuroBioBank	S05759	F	69	21.34	CTRL	Unknown	(-)	Lamotrigine	(-)	(-)	(-)	(-)	(-)	6.5	Y	N
NIH NeuroBioBank	S00579	F	80	22.08	CTRL	Unknown	(-)	(-)	(-)	(-)	(-)	(-)	(-)	7.6	Y	Y
NIH NeuroBioBank	S10002	F	86	23.78	CTRL	Unknown	(-)	(-)	(-)	(-)	(-)	(-)	(-)	6.4	Y	Y
Basque Institute of Legal Medicine	61518	M	23	4	CTRL	Caucasic	(-)	(-)	(-)	(-)	(-)	(-)	(-)	8.8	Y	Y
Basque Institute of Legal Medicine	4236	M	25	18	CTRL	Caucasic	(-)	(-)	(-)	(-)	(-)	(-)	(-)	6.7	Y	Y
Basque Institute of Legal Medicine	157824	M	26	5	CTRL	Caucasic	(-)	(-)	(-)	(-)	(-)	(-)	(-)	8.2	Y	Y
Basque Institute of Legal Medicine	41085	M	28	15	CTRL	Caucasic	(-)	(-)	(-)	(-)	(-)	(-)	(-)	7.4	Y	Y
Basque Institute of Legal Medicine	75324	M	29	17	CTRL	Caucasic	(-)	(-)	(-)	(-)	(-)	(-)	(-)	7.7	Y	Y
Basque Institute of Legal Medicine	142515	M	31	13	CTRL	Caucasic	(-)	(-)	(-)	(-)	(-)	(-)	(-)	7.7	Y	Y
Basque Institute of Legal Medicine	19854	M	32	16	CTRL	Caucasic	(-)	(-)	(-)	(-)	(-)	(-)	(-)	6.8	Y	Y
Basque Institute of Legal Medicine	14436	M	32	4	CTRL	Caucasic	(-)	(-)	(-)	(-)	(-)	(-)	(-)	8.4	Y	Y
Basque Institute of Legal Medicine	33951	M	32	4	CTRL	Caucasic	(-)	Ethanol	Cocain	(-)	(-)	(-)	(-)	7.2	Y	N
Basque Institute of Legal Medicine	102357	M	33	28	CTRL	Caucasic	(-)	Ethanol	(-)	(-)	(-)	(-)	(-)	7	Y	N
Basque Institute of Legal Medicine	104130	M	33	23	CTRL	Caucasic	(-)	(-)	(-)	(-)	(-)	(-)	(-)	n.a.	N	N
Basque Institute of Legal Medicine	19554	M	33	17	CTRL	Caucasic	(-)	(-)	(-)	(-)	(-)	(-)	(-)	6.6	Y	Y
Basque Institute of Legal Medicine	206082	M	34	18	CTRL	Caucasic	(-)	(-)	(-)	(-)	(-)	(-)	(-)	6.1	Y	Y
Basque Institute of Legal Medicine	41136	M	34	16	CTRL	Caucasic	(-)	(-)	(-)	(-)	(-)	(-)	(-)	8.6	Y	Y
Basque Institute of Legal Medicine	110397	M	36	33	CTRL	Caucasic	(-)	(-)	(-)	(-)	(-)	(-)	(-)	7.1	Y	Y
Basque Institute of Legal Medicine	175533	M	37	11	CTRL	Caucasic	(-)	(-)	(-)	(-)	(-)	(-)	(-)	7.2	Y	Y
Basque Institute of Legal Medicine	146730	M	37	3	CTRL	Caucasic	(-)	(-)	(-)	(-)	(-)	(-)	(-)	6.2	Y	Y
Basque Institute of Legal Medicine	34809	M	43	10	CTRL	Caucasic	(-)	(-)	(-)	(-)	(-)	(-)	(-)	8.1	Y	Y
Basque Institute of Legal Medicine	103206	M	43	9	CTRL	Caucasic	(-)	(-)	(-)	(-)	(-)	(-)	(-)	7.9	Y	Y
Basque Institute of Legal Medicine	168654	M	44	29	CTRL	Caucasic	(-)	(-)	(-)	(-)	(-)	(-)	(-)	7	Y	Y
Basque Institute of Legal Medicine	95754	M	46	6	CTRL	Caucasic	(-)	Ethanol	(-)	(-)	(-)	(-)	(-)	7.7	Y	N
Basque Institute of Legal Medicine	42357	M	50	24	CTRL	Caucasic	(-)	THC	(-)	(-)	(-)	(-)	(-)	6.6	Y	N
Basque Institute of Legal Medicine	27654	M	50	2	CTRL	Caucasic	(-)	(-)	(-)	(-)	(-)	(-)	(-)	6.6	Y	Y
Basque Institute of Legal Medicine	123330	M	51	18	CTRL	Caucasic	(-)	(-)	(-)	(-)	(-)	(-)	(-)	8	Y	Y
Basque Institute of Legal Medicine	20130	M	51	13	CTRL	Caucasic	(-)	(-)	(-)	(-)	(-)	(-)	(-)	8.4	Y	Y
Basque Institute of Legal Medicine	144327	M	54	24	CTRL	Caucasic	(-)	(-)	(-)	(-)	(-)	(-)	(-)	8	Y	Y
Basque Institute of Legal Medicine	71457	M	56	15	CTRL	Caucasic	(-)	(-)	(-)	(-)	(-)	(-)	(-)	7.6	Y	Y
Basque Institute of Legal Medicine	114951	M	57	3	CTRL	Caucasic	(-)	(-)	(-)	(-)	(-)	(-)	(-)	6.3	Y	Y
Basque Institute of Legal Medicine	85806	M	58	16	CTRL	Caucasic	(-)	(-)	(-)	(-)	(-)	(-)	(-)	7	Y	Y
Basque Institute of Legal Medicine	75606	M	61	23	CTRL	Caucasic	(-)	(-)	(-)	(-)	(-)	(-)	(-)	8	Y	Y
Basque Institute of Legal Medicine	71145	M	62	9	CTRL	Caucasic	(-)	(-)	(-)	(-)	(-)	(-)	(-)	6.9	Y	Y
Basque Institute of Legal Medicine	80109	M	71	21	CTRL	Caucasic	(-)	(-)	(-)	(-)	(-)	(-)	(-)	7.1	Y	Y
Basque Institute of Legal Medicine	17748	F	32	19	CTRL	Caucasic	(-)	(-)	(-)	(-)	(-)	(-)	(-)	7.4	Y	Y
Basque Institute of Legal Medicine	200385	F	33	24	CTRL	Caucasic	(-)	(-)	(-)	(-)	(-)	(-)	(-)	7.4	Y	Y
Basque Institute of Legal Medicine	102594	F	35	17	CTRL	Caucasic	(-)	(-)	(-)	(-)	(-)	(-)	(-)	7.4	Y	Y
Basque Institute of Legal Medicine	171324	F	41	14	CTRL	Caucasic	(-)	(-)	(-)	(-)	(-)	(-)	(-)	9	Y	Y
Basque Institute of Legal Medicine	242685	F	42	37	CTRL	Caucasic	(-)	(-)	(-)	(-)	(-)	(-)	(-)	7	Y	Y
Basque Institute of Legal Medicine	61524	F	45	12	CTRL	Caucasic	(-)	(-)	(-)	(-)	(-)	(-)	(-)	7.1	Y	Y
Basque Institute of Legal Medicine	83724	F	50	11	CTRL	Caucasic	(-)	(-)	(-)	(-)	(-)	(-)	(-)	8.8	Y	Y
Basque Institute of Legal Medicine	204015	F	57	14	CTRL	Caucasic	(-)	(-)	(-)	(-)	(-)	(-)	(-)	9	Y	Y
Basque Institute of Legal Medicine	167754	F	66	16	CTRL	Caucasic	(-)	(-)	(-)	(-)	(-)	(-)	(-)	5.3	Y	N
Basque Institute of Legal Medicine	156609	F	70	7	CTRL	Caucasic	(-)	(-)	(-)	(-)	(-)	(-)	(-)	7.9	Y	Y
NIH NeuroBioBank	S18978	M	22	21.4	SCZ	Caucasic	Antipsychotic-free	(-)	(-)	(-)	(-)	(-)	(-)	7.7	Y	Y
NIH NeuroBioBank	S05229	M	43	18.16	SCZ	Caucasic	Antipsychotic-free	(-)	(-)	(-)	(-)	(-)	(-)	4.8	N	N
NIH NeuroBioBank	S01119	F	65	18.58	SCZ	Caucasic	Antipsychotic-free	(-)	(-)	(-)	(-)	(-)	(-)	7	Y	Y
NIH NeuroBioBank	S05652	F	80	15.67	SCZ	Caucasic	Antipsychotic-free	(-)	(-)	(-)	(-)	(-)	(-)	7	Y	Y
Basque Institute of Legal Medicine	153306	M	23	13	SCZ	Caucasic	Antipsychotic-free	(-)	(-)	(-)	(-)	(-)	(-)	6.6	Y	Y
Basque Institute of Legal Medicine	207315	M	25	16	SCZ	Caucasic	Antipsychotic-free	(-)	(-)	(-)	(-)	(-)	(-)	6.7	Y	Y
Basque Institute of Legal Medicine	61218	M	26	21	SCZ	Caucasic	Antipsychotic-free	(-)	(-)	(-)	(-)	(-)	(-)	8.2	Y	Y
Basque Institute of Legal Medicine	15018	M	28	13	SCZ	Caucasic	Antipsychotic-free	(-)	(-)	(-)	(-)	(-)	(-)	5.9	N	N
Basque Institute of Legal Medicine	115512	M	31	11	SCZ	Caucasic	Antipsychotic-free	(-)	(-)	(-)	(-)	(-)	(-)	8.5	Y	Y
Basque Institute of Legal Medicine	126330	M	32	21	SCZ	Caucasic	Antipsychotic-free	(-)	(-)	(-)	(-)	(-)	(-)	6.4	Y	Y
Basque Institute of Legal Medicine	135012	M	33	14	SCZ	Caucasic	Antipsychotic-free	(-)	(-)	(-)	(-)	(-)	(-)	7.5	Y	Y
Basque Institute of Legal Medicine	46233	M	34	23	SCZ	Caucasic	Antipsychotic-free	(-)	(-)	(-)	(-)	(-)	(-)	7.8	Y	Y
Basque Institute of Legal Medicine	87918	M	35	42	SCZ	Caucasic	Antipsychotic-free	(-)	(-)	(-)	(-)	(-)	(-)	6.5	Y	Y
Basque Institute of Legal Medicine	5715	M	43	17	SCZ	Caucasic	Antipsychotic-free	(-)	(-)	(-)	(-)	(-)	(-)	6.2	Y	Y
Basque Institute of Legal Medicine	32715	M	45	13	SCZ	Caucasic	Antipsychotic-free	(-)	(-)	(-)	(-)	(-)	(-)	8.4	Y	Y
Basque Institute of Legal Medicine	18627	M	49	19	SCZ	Caucasic	Antipsychotic-free	(-)	(-)	(-)	(-)	(-)	(-)	7.4	Y	Y
Basque Institute of Legal Medicine	101124	M	52	16	SCZ	Caucasic	Antipsychotic-free	(-)	(-)	(-)	(-)	(-)	(-)	8.9	Y	Y
Basque Institute of Legal Medicine	84315	M	60	17	SCZ	Caucasic	Antipsychotic-free	(-)	(-)	(-)	(-)	(-)	(-)	7.3	Y	Y
Basque Institute of Legal Medicine	136530	F	53	17	SCZ	Caucasic	Antipsychotic-free	(-)	(-)	(-)	(-)	(-)	(-)	6.1	Y	Y
Basque Institute of Legal Medicine	47127	F	59	19	SCZ	Caucasic	Antipsychotic-free	(-)	(-)	(-)	(-)	(-)	(-)	6.9	Y	Y
Basque Institute of Legal Medicine	97248	F	67	22	SCZ	Caucasic	Antipsychotic-free	(-)	(-)	(-)	(-)	(-)	(-)	5	Y	N
NIH NeuroBioBank	S12682	M	50	17.08	SCZ	Caucasic	Antipsychotic-treated	Olanzapine	Dmolanzapine	(-)	(-)	(-)	(-)	8.5	Y	Y
NIH NeuroBioBank	S10854	M	54	12	SCZ	Caucasic	Antipsychotic-treated	Olanzapine	Haloperidol	Dmolanzapine	Dharipiprazol	Norcitalopram	Citalopram	8.1	Y	Y
NIH NeuroBioBank	S09293	M	68	21.43	SCZ	Caucasic	Antipsychotic-treated	Aripiprazole	Dharipiprazole	Norquetiapine	Quetiapine	(-)	(-)	6.2	Y	Y
NIH NeuroBioBank	S18157	M	73	20.42	SCZ	Caucasic	Antipsychotic-treated	Aripiprazole	Dharipiprazole	Lorazepam	(-)	(-)	(-)	6.3	Y	Y
NIH NeuroBioBank	S00281	F	62	21	SCZ	Caucasic	Antipsychotic-treated	Aripiprazole	Dharipiprazole	Cotinine	(-)	(-)	(-)	7	Y	Y
NIH NeuroBioBank	S10528	F	68	19.45	SCZ	Caucasic	Antipsychotic-treated	Olanzapine	Dmolanzapine	Norcidiazepam	Norcitalopram	Citalopram	Cotinine	6.2	Y	Y
Basque Institute of Legal Medicine	80721	M	26	15	SCZ	Caucasic	Antipsychotic-treated	Olanzapine	(-)	(-)	(-)	(-)	(-)	6	Y	Y
Basque Institute of Legal Medicine	62118	M	33	20	SCZ	Caucasic	Antipsychotic-treated	Quetiapine	BZD	(-)	(-)	(-)	(-)	7.5	Y	Y
Basque Institute of Legal Medicine	101454	M	34	21	SCZ	Caucasic	Antipsychotic-treated	Haloperidol	BZD	(-)	(-)	(-)	(-)	5.8	Y	N
Basque Institute of Legal Medicine	852108	M	36	8	SCZ	Caucasic	Antipsychotic-treated	Olanzapine	(-)	(-)	(-)	(-)	(-)	8.6	Y	Y
Basque Institute of Legal Medicine	133221	M	37	18	SCZ	Caucasic	Antipsychotic-treated	Olanzapine	BZD	(-)	(-)	(-)	(-)	8	Y	Y
Basque Institute of Legal Medicine	113409	M	37	11	SCZ	Caucasic	Antipsychotic-treated	Olanzapine	BZD	(-)	(-)	(-)	(-)	8.1	Y	Y
Basque Institute of Legal Medicine	25857	M	43	5	SCZ	Caucasic	Antipsychotic-treated	Olanzapine	Sertraline	BZD	(-)	(-)	(-)	8.3	Y	Y
Basque Institute of Legal Medicine	17157	M	51	18	SCZ	Caucasic	Antipsychotic-treated	Paliperidone	BZD	(-)	(-)	(-)	(-)	6.9	Y	Y
Basque Institute of Legal Medicine	25254	M	58	16	SCZ	Caucasic	Antipsychotic-treated	Aripiprazol	(-)	(-)	(-)	(-)	(-)	7.2	Y	Y
Basque Institute of Legal Medicine	212406	M	62	10	SCZ	Caucasic	Antipsychotic-treated	Tioridazine	(-)	(-)	(-)	(-)	(-)	8.3	Y	Y
Basque Institute of Legal Medicine	17112	M	72	14	SCZ	Caucasic	Antipsychotic-treated	Periciazine	BZD	(-)	(-)	(-)	(-)	7.8	Y	Y
Basque Institute of Legal Medicine	28806	F	30	17	SCZ	Caucasic	Antipsychotic-treated	Haloperidol	Trazodone	BZD	(-)	(-)	(-)	6.4	Y	Y
Basque Institute of Legal Medicine	198315	F	33	22	SCZ	Caucasic	Antipsychotic-treated	Olanzapine	Levomepromazine	Citalopram	BZD	(-)	(-)	7.4	Y	Y
Basque Institute of Legal Medicine	202209	F	35	3	SCZ	Caucasic	Antipsychotic-treated	Quetiapine	BZD	(-)	(-)	(-)	(-)	8.9	Y	Y
Basque Institute of Legal Medicine	152112	F	69	11	SCZ	Caucasic	Antipsychotic-treated	Tioridazine	Amitriptyline	BZD	(-)	(-)	(-)	7.4	Y	Y
Supplementary Table 6: Demographic and clinical data of samples used in this study. Color Legend: Column B=Samples in grey have been excluded; Columns from I to N resume taxicological screening= Red: APDs; Pink: Antidepressant; Light blue: Cotinine; Orange: antiepileptic; Dark green: Cocaine; Light green: Cannabinoids
